# Colonization and Dissemination of *Klebsiella pneumoniae* is Dependent on Dietary Carbohydrates

**DOI:** 10.1101/2023.05.25.542283

**Authors:** Aaron L. Hecht, Lisa C. Harling, Elliot S. Friedman, Ceylan Tanes, Junhee Lee, Jenni Firrman, Vincent Tu, LinShu Liu, Kyle Bittinger, Mark Goulian, Gary D. Wu

**Affiliations:** Division of Gastroenterology and Hepatology, Hospital of the University of Pennsylvania, Philadelphia, PA; Division of Gastroenterology, Hepatology, and Nutrition, The Children’s Hospital of Philadelphia, Philadelphia, PA; Department of Biology, University of Pennsylvania, Philadelphia, PA; Dairy and Functional Foods Research Unit, Eastern Regional Research Center, Agricultural Research Service, US Department of Agriculture, Wyndmoor, PA

## Abstract

Dysbiosis of the gut microbiota is increasingly appreciated as both a consequence and precipitant of human disease. The outgrowth of the bacterial family *Enterobacteriaceae* is a common feature of dysbiosis, including the human pathogen *Klebsiella pneumoniae*. Dietary interventions have proven efficacious in the resolution of dysbiosis, though the specific dietary components involved remain poorly defined. Based on a previous human diet study, we hypothesized that dietary nutrients serve as a key resource for the growth of bacteria found in dysbiosis. Through human sample testing, and *ex-vivo*, and *in vivo* modeling, we find that nitrogen is not a limiting resource for the growth of *Enterobacteriaceae* in the gut, contrary to previous studies. Instead, we identify dietary simple carbohydrates as critical in colonization of *K. pneumoniae*. We additionally find that dietary fiber is necessary for colonization resistance against *K. pneumoniae*, mediated by recovery of the commensal microbiota, and protecting the host against dissemination from the gut microbiota during colitis. Targeted dietary therapies based on these findings may offer a therapeutic strategy in susceptible patients with dysbiosis.
