## Supplemental Table 1 for "Colonization and Dissemination of *Klebsiella pneumoniae* is Dependent on Dietary Carbohydrates"

### Sheet: Sheet1
Name	Function	Sequence
Kp-NtrC-LRed_F	ntrC deletion Recombineering	GCCGGGTCATACCGAATTTTCGGTATACCTGCCTATTCGGAAGTAGAGGTGTTTatgCAAgggatccgtcgacctgcagttc
Kp-NtrC-LRed_R	ntrC deletion Recombineering	ACAAAATAGCAGCACTTTGCGCCGATCGGCTATTTTTCATCATGCTGTTGAACCctaCTCatgtgtaggctggagctgcttc
Kp-UreaseOp-LRed-F	Urease operon deletion Recombineering	TACGGATGACATAAGCGTTTCGTATGACCGGGATAAACTCCCGCCGATCAATACTCATTGattccggggatccgtcgacc
Kp-UreaseOp-LRed-R	Urease operon deletion Recombineering	AGAGAGAGCAGAGGCTGCACCATCCGGACGCGCTTGCGCCCGGCTGGTGCAACAGGCCTAatgtgtaggctggagctgcttc
Kp-NtrC-Check-F	ntrC deletion test	GCACCGCTTTCCAGCTGACGC
Kp-NtrC-Check-R	ntrC deletion test	CCCGAATGCAGCAGTTCTCACGGG
Kp-UreaseOp-Check-F2	Urease operon deletion Test	CAATACGTTAGCAGCATGGAAAGGCAAAAGTTGC
Kp-UreaseOp-Check-R	Urease operon deletion Test	GCGGGGCGTAACGTAAGGTGTAATCT
